# Nasopharyngeal colonisation by *Streptococcus pneumoniae* enhances host anti-viral responses to respiratory virus infection

**DOI:** 10.64898/2025.12.10.693560

**Authors:** Hanwen Hou, Julie McAuley, Ana Maluenda, Kim Mulholland, Simon Phipps, Odilia Wijburg, Catherine Satzke, Sam Manna

## Abstract

Viral-bacterial interactions during co-infection are often synergistic and can increase disease severity. However, emerging evidence indicates that some bacteria can antagonise viral infection, although the host responses driving this process remains unclear. Using infant mice co-infected with the nasopharyngeal inhabitant and pathogen *Streptococcus pneumoniae* and pneumonia virus of mice (PVM) to model antagonistic interactions, we found that prior bacterial colonisation enhances and prolongs anti-viral immune responses during co-infection, compared with viral infection alone. Transcriptomic, immunological, and histological analyses showed that pneumococcal colonisation prior to PVM infection enhanced and prolonged interferon signalling, increased anti-viral cytokine and chemokine protein levels and CD8+ cell responses. Notably, over 50% of differentially expressed host genes during co-infection were not differentially expressed in either infection alone. Our work shows that bacterial colonisation can modulate host immunity, shaping how the immune system responds to incoming viral infections, which has the potential to open novel therapeutic applications.

**Highlights:**

- Pneumococcal mono-infection in infant mice resulted in a delayed host transcriptomic response that was not detectable until 12 days post-infection.
- Host transcriptomic and immune responses to PVM were minimal except at the peak of viral replication and rapidly returned to baseline levels.
- Prior pneumococcal colonisation enhanced anti-viral immune responses to PVM infection, with more than half of the differentially expressed genes unique to co-infection.
- Pneumococcal nasopharyngeal colonisation shapes the immune response, changing how the host responds to incoming viral infections with multiple anti-viral responses that were only transiently activated during PVM mono-infection being active for a longer duration during co-infection
