## Supplementary material for "Nasopharyngeal colonisation by *Streptococcus pneumoniae* enhances host anti-viral responses to respiratory virus infection": Table S2

### Sheet: Sheet1
Table S2: list of DEGs during PVM mono-infection.								Up-regulated DEGs	Down-regulated DEGs
		13 days old		17 days old		21 days old
Gene symbol	Gene name	LFC	Adjusted p value	LFC	Adjusted p value	LFC	Adjusted p value
Gzmb	granzyme B	-0.232801	0.999947	4.46301	0.000326008	4.12289	0.100854
Cxcl11	chemokine (C-X-C motif) ligand 11	-0.521491	0.999947	4.457	0.000795745	1.36748	0.99996
Cxcl10	chemokine (C-X-C motif) ligand 10	-0.251654	0.999947	4.42715	0.000772968	1.28412	0.99996
Gm4841	predicted gene 4841	0.079513	0.999947	4.16117	8.93757e-05	1.99102	0.571168
Ifit3	interferon-induced protein with tetratricopeptide repeats 3	0.440141	0.999947	3.81222	8.28953e-05	0.947531	0.959647
LOC118568405	uncharacterized LOC118568405	0.610556	0.999947	3.64098	0.00348392	-0.747596	0.99996
Mx1	MX dynamin-like GTPase 1	0.515716	0.999947	3.59183	9.07455e-05	0.964878	0.993966
Gm12185	predicted gene 12185	-0.730132	0.999947	3.502	0.000229725	1.82054	0.571168
Tgtp1	T cell specific GTPase 1	-0.47654	0.999947	3.48738	0.000561731	1.86646	0.65884
Ifit3b	interferon-induced protein with tetratricopeptide repeats 3B	0.413376	0.999947	3.38703	8.28953e-05	0.588531	0.99996
Ifi44	interferon-induced protein 44	0.116053	0.999947	3.16801	0.000119468	0.798819	0.993966
Mx2	MX dynamin-like GTPase 2	0.318263	0.999947	3.09984	8.28953e-05	0.475731	0.99996
F830016B08Rik	RIKEN cDNA F830016B08 gene	-0.19137	0.999947	3.09253	0.000100112	1.24436	0.786091
Cxcl9	chemokine (C-X-C motif) ligand 9	-0.815076	0.999947	3.07735	0.00298606	1.7301	0.705194
Irf7	interferon regulatory factor 7	0.218838	0.999947	3.06431	8.28953e-05	1.0536	0.802175
Gm12250	predicted gene 12250	-0.35103	0.999947	3.04492	0.000707981	1.31007	0.934963
Iigp1	interferon inducible GTPase 1	-0.0312944	0.999947	3.02899	8.28953e-05	1.42758	0.558395
Gbp11	guanylate binding protein 11	-0.932988	0.999947	3.00993	0.000399702	1.97031	0.571168
Ifit1	interferon-induced protein with tetratricopeptide repeats 1	0.41694	0.999947	2.97829	8.67669e-05	0.559595	0.99996
Oas1g	2'-5' oligoadenylate synthetase 1G	-0.031272	0.999947	2.91739	0.000391545	1.0196	0.990003
Apol9b	apolipoprotein L 9b	-0.416544	0.999947	2.90668	0.000551109	1.26454	0.851397
Gbp3	guanylate binding protein 3	-0.15469	0.999947	2.86471	8.28953e-05	0.869385	0.9225
Gbp2	guanylate binding protein 2	-0.411774	0.999947	2.86288	0.000216329	0.991407	0.925919
Zbp1	Z-DNA binding protein 1	-0.547186	0.999947	2.82094	0.00105198	1.00171	0.990003
Gbp6	guanylate binding protein 6	-0.428134	0.999947	2.81755	0.000218124	1.3887	0.696311
Gbp5	guanylate binding protein 5	-0.534053	0.999947	2.79735	0.000462565	1.05302	0.9426
Oasl2	2'-5' oligoadenylate synthetase-like 2	0.15863	0.999947	2.77284	0.000100237	0.842063	0.934737
Apol9a	apolipoprotein L 9a	-0.305388	0.999947	2.7603	0.00186604	1.22632	0.934963
Ifng	interferon gamma	-0.54657	0.999947	2.75999	0.0147874	1.88021	0.805711
Gbp10	guanylate-binding protein 10	-0.944555	0.999947	2.74958	0.0012356	1.52602	0.743396
Oasl1	2'-5' oligoadenylate synthetase-like 1	0.0506703	0.999947	2.73687	0.000288852	0.616131	0.99996
Ifi208	interferon activated gene 208	0.146634	0.999947	2.7257	0.000275345	0.750078	0.99996
Isg15	ISG15 ubiquitin-like modifier	0.194553	0.999947	2.71136	0.000502912	0.510631	0.99996
Gm4951	predicted gene 4951	-0.204493	0.999947	2.68116	0.00013219	1.4508	0.571168
Ddx60	DExD/H box helicase 60	-0.18697	0.999947	2.65282	0.000228696	0.909686	0.95231
Ccl7	chemokine (C-C motif) ligand 7	0.342503	0.999947	2.57283	0.000685687	0.804287	0.982772
Serpina3m	serine (or cysteine) peptidase inhibitor, clade A, member 3M	-1.67592	0.999947	2.56537	0.0441643	-0.832447	0.99996
Tgtp2	T cell specific GTPase 2	-0.646991	0.999947	2.55612	0.000780952	1.14099	0.816205
Cd274	CD274 antigen	-0.106436	0.999947	2.53701	0.000321988	0.493911	0.99996
Usp18	ubiquitin specific peptidase 18	-0.0580578	0.999947	2.49568	0.000632143	0.730601	0.994676
Igtp	interferon gamma induced GTPase	-0.169798	0.999947	2.4888	0.000119468	0.807902	0.934963
Slfn4	schlafen 4	-0.397094	0.999947	2.40327	0.00729164	0.175117	0.99996
Ifi206	interferon activated gene 206	-0.0181383	0.999947	2.39376	0.000772968	0.887466	0.990003
Oas2	2'-5' oligoadenylate synthetase 2	-0.109395	0.999947	2.39297	0.000579884	0.746541	0.993966
Dhx58	DEXH (Asp-Glu-X-His) box polypeptide 58	-0.0976908	0.999947	2.39195	9.07455e-05	0.600348	0.999797
Ifi213	interferon activated gene 213	-0.111257	0.999947	2.38349	0.00132428	0.762505	0.993966
Oas1a	2'-5' oligoadenylate synthetase 1A	-0.341586	0.999947	2.32978	0.00224772	0.876572	0.991293
Trim30c	tripartite motif-containing 30C	0.222035	0.999947	2.32728	0.000318779	0.20768	0.99996
Ifit2	interferon-induced protein with tetratricopeptide repeats 2	0.279242	0.999947	2.29031	8.28953e-05	0.325092	0.99996
Pla2g4c	phospholipase A2, group IVC (cytosolic, calcium-independent)	0.0207636	0.999947	2.27847	0.000192218	0.252723	0.99996
Rtp4	receptor transporter protein 4	0.0554076	0.999947	2.25126	0.000151466	0.630149	0.993966
Batf2	basic leucine zipper transcription factor, ATF-like 2	-0.0423277	0.999947	2.23258	0.000275345	0.965942	0.778995
Serpina3n	serine (or cysteine) peptidase inhibitor, clade A, member 3N	-0.568126	0.999947	2.22694	0.01752	0.0988568	0.99996
Gm5431	predicted gene 5431	0.144281	0.999947	2.20638	0.00144339	0.859978	0.990003
Atf3	activating transcription factor 3	0.594048	0.999947	2.19962	8.67669e-05	0.0750485	0.99996
Nlrc5	NLR family, CARD domain containing 5	-0.469562	0.999947	2.19581	0.000823253	1.0581	0.785528
Phf11b	PHD finger protein 11B	-0.107192	0.999947	2.19565	0.000780952	0.812034	0.982772
Cd8a	CD8 antigen, alpha chain	-0.557861	0.999947	2.18275	0.0457932	2.51281	0.082667
Rnf213	ring finger protein 213	0.108664	0.999947	2.1827	8.28953e-05	0.392783	0.99996
Xcl1	chemokine (C motif) ligand 1	-0.25744	0.999947	2.17956	0.0187614	0.416223	0.99996
Slfn8	schlafen 8	0.0544923	0.999947	2.1765	0.000275345	0.616208	0.993966
Gzma	granzyme A	0.100316	0.999947	2.17171	0.00321996	2.53113	0.0687992
Xaf1	XIAP associated factor 1	0.0570849	0.999947	2.15119	0.000150566	0.565089	0.993966
Gbp4	guanylate binding protein 4	-0.388435	0.999947	2.14232	0.000510829	0.860248	0.851397
Bst2	bone marrow stromal cell antigen 2	-0.0401881	0.999947	2.12121	0.000455281	0.749658	0.943818
Ifi211	interferon activated gene 211	-0.110489	0.999947	2.07167	0.00186604	0.769001	0.993966
Herc6	hect domain and RLD 6	-0.0323545	0.999947	2.06508	8.28953e-05	0.473986	0.993966
Gbp7	guanylate binding protein 7	-0.012858	0.999947	2.05625	8.28953e-05	0.579136	0.934963
Irgm1	immunity-related GTPase family M member 1	0.0032655	0.999947	2.05596	8.28953e-05	0.615864	0.89909
Irgm2	immunity-related GTPase family M member 2	-0.175975	0.999947	2.05223	0.000151466	0.674616	0.929844
Ifi205	interferon activated gene 205	-0.338885	0.999947	2.02617	0.00684206	0.375808	0.99996
Ms4a4c	membrane-spanning 4-domains, subfamily A, member 4C	-0.292707	0.999947	2.01688	0.00298606	0.379632	0.99996
Oas3	2'-5' oligoadenylate synthetase 3	-0.0475016	0.999947	2.01611	0.00023041	0.413554	0.99996
Phf11d	PHD finger protein 11D	-0.0255358	0.999947	1.99658	0.000262134	0.416539	0.99996
Fosl1	fos-like antigen 1	0.285989	0.999947	1.97371	0.042301	0.138788	0.99996
Csprs	component of Sp100-rs	-0.113262	0.999947	1.95815	0.01752	0.624422	0.99884
Rsad2	radical S-adenosyl methionine domain containing 2	0.253689	0.999947	1.94444	0.000100112	-0.125054	0.99996
Phf11a	PHD finger protein 11A	-0.759642	0.999947	1.93662	0.0308381	0.978453	0.991293
Trim30a	tripartite motif-containing 30A	-0.0677211	0.999947	1.92369	0.000109913	0.47144	0.993966
Ms4a4b	membrane-spanning 4-domains, subfamily A, member 4B	-0.339124	0.999947	1.91613	0.00120689	1.55521	0.333743
Ifi47	interferon gamma inducible protein 47	-0.336084	0.999947	1.90556	0.00122354	0.815736	0.934737
Ifih1	interferon induced with helicase C domain 1	0.0949908	0.999947	1.86303	9.9042e-05	0.351733	0.99996
Oas1b	2'-5' oligoadenylate synthetase 1B	-0.0437743	0.999947	1.83547	0.0027453	0.366093	0.99996
Stat1	signal transducer and activator of transcription 1	0.0417166	0.999947	1.80247	0.000150566	0.451776	0.990003
Themis	thymocyte selection associated	-0.461088	0.999947	1.72113	0.0461127	2.1123	0.0687992
Gvin1	GTPase, very large interferon inducible 1	-0.118879	0.999947	1.7163	0.00129541	0.253004	0.99996
Ifi204	interferon activated gene 204	0.148329	0.999947	1.71426	0.00321996	0.313394	0.99996
Ifi214	interferon activated gene 214	-0.0303617	0.999947	1.7106	0.0393873	0.55538	0.99996
Serpina3f	serine (or cysteine) peptidase inhibitor, clade A, member 3F	-0.464694	0.999947	1.70967	0.00821513	0.806352	0.94427
Parp14	poly (ADP-ribose) polymerase family, member 14	-0.0489813	0.999947	1.70579	0.000229725	0.301272	0.99996
Xlr3b	X-linked lymphocyte-regulated 3B	-0.293466	0.999947	1.70074	0.0191573	-0.374044	0.99996
Apol10b	apolipoprotein L 10B	-0.27371	0.999947	1.63466	0.00105198	0.520427	0.990003
Trim30d	tripartite motif-containing 30D	-0.193856	0.999947	1.62271	0.000580627	0.355298	0.99996
Stat2	signal transducer and activator of transcription 2	0.0893466	0.999947	1.61973	0.000119468	0.279882	0.99996
Calhm6	calcium homeostasis modulator family member 6	-0.734299	0.999947	1.59563	0.0216269	0.825311	0.942823
Prf1	perforin 1 (pore forming protein)	-0.441654	0.999947	1.58254	0.027485	1.23857	0.728394
A630012P03Rik	RIKEN cDNA A630012P03 gene	0.050903	0.999947	1.58047	0.0136474	0.15912	0.99996
Ms4a4d	membrane-spanning 4-domains, subfamily A, member 4D	0.15686	0.999947	1.55631	0.00581326	0.085515	0.99996
Tap1	transporter 1, ATP-binding cassette, sub-family B (MDR/TAP)	-0.281657	0.999947	1.55042	0.00187971	0.764514	0.786091
Gm26797	predicted gene, 26797	-0.0253556	0.999947	1.52117	0.00285831	0.371399	0.99996
Parp12	poly (ADP-ribose) polymerase family, member 12	0.0551397	0.999947	1.51009	0.000162777	0.319829	0.99996
Klrk1	killer cell lectin-like receptor subfamily K, member 1	-0.249419	0.999947	1.5096	0.00809133	0.985186	0.65884
Gbp9	guanylate-binding protein 9	-0.124505	0.999947	1.50396	0.000275345	0.533322	0.930783
Helz2	helicase with zinc finger 2, transcriptional coactivator	0.111514	0.999947	1.48887	0.00013219	0.167659	0.99996
Gm46660	predicted gene, 46660	-0.897479	0.999947	1.47793	0.0187614	-0.0948183	0.99996
H2-Q4	histocompatibility 2, Q region locus 4	-0.462758	0.999947	1.47009	0.0113808	1.0825	0.567597
Lgals3bp	lectin, galactoside-binding, soluble, 3 binding protein	-0.094515	0.999947	1.45503	0.00186604	0.294689	0.99996
Trim34a	tripartite motif-containing 34A	-0.0475635	0.999947	1.4548	0.000100112	0.376613	0.993966
Dtx3l	deltex 3-like, E3 ubiquitin ligase	-0.0479404	0.999947	1.43652	0.000296923	0.296595	0.99996
Cd69	CD69 antigen	-0.311548	0.999947	1.43188	0.00327848	0.344028	0.99996
Gbp8	guanylate-binding protein 8	-0.57451	0.999947	1.40852	0.00810559	0.591004	0.942823
Parp10	poly (ADP-ribose) polymerase family, member 10	-0.156763	0.999947	1.40645	0.00175678	0.210522	0.99996
Klra1	killer cell lectin-like receptor, subfamily A, member 1	-0.734167	0.999947	1.40476	0.0179909	0.420593	0.99996
Ddx58	NA	0.0607459	0.999947	1.39531	0.000163956	0.113736	0.99996
Slfn1	schlafen 1	-0.220171	0.999947	1.39173	0.0120097	0.322595	0.99996
Gm7160	predicted gene 7160	-0.500729	0.999947	1.38906	0.00166273	-0.0420973	0.99996
Eif2ak2	eukaryotic translation initiation factor 2-alpha kinase 2	-0.0426822	0.999947	1.3878	0.000119468	0.160827	0.99996
Parp9	poly (ADP-ribose) polymerase family, member 9	-0.0600363	0.999947	1.38414	0.000229725	0.184712	0.99996
Gm6377	predicted gene 6377	-0.368267	0.999947	1.37584	0.00803471	0.176528	0.99996
Apol6	apolipoprotein L 6	0.0237114	0.999947	1.35652	0.000218124	0.15012	0.99996
H2-T23	histocompatibility 2, T region locus 23	-0.0886364	0.999947	1.35342	0.00348769	0.549353	0.934963
Irf9	interferon regulatory factor 9	0.112933	0.999947	1.35155	9.07455e-05	0.298941	0.993966
Ifit1bl2	interferon induced protein with tetratricopeptide repeats 1B like 2	-0.426355	0.999947	1.34823	0.00177243	0.155989	0.99996
Il18bp	interleukin 18 binding protein	-0.181925	0.999947	1.34776	0.000973	0.481726	0.975513
Hsh2d	hematopoietic SH2 domain containing	-0.501752	0.999947	1.33369	0.002594	0.678707	0.91323
Mlkl	mixed lineage kinase domain-like	-0.00338337	0.999947	1.32738	0.00274232	0.676215	0.851397
H2-T22	histocompatibility 2, T region locus 22	-0.161466	0.999947	1.32651	0.00313864	0.582374	0.891198
Samd9l	sterile alpha motif domain containing 9-like	0.000352678	0.999947	1.31325	0.000685558	0.210558	0.99996
Gm20559	predicted gene, 20559	-0.0614974	0.999947	1.30852	0.000934725	0.353726	0.99996
Ifitm3	interferon induced transmembrane protein 3	-0.0285462	0.999947	1.30565	0.0226036	0.424424	0.99996
AW011738	expressed sequence AW011738	-0.00504146	0.999947	1.2911	0.000795745	0.00310631	0.99996
Tor3a	torsin family 3, member A	0.0518533	0.999947	1.28987	9.9042e-05	0.181675	0.99996
Trim21	tripartite motif-containing 21	-0.0280719	0.999947	1.27984	0.00029449	0.19039	0.99996
Sp100	nuclear antigen Sp100	-0.108118	0.999947	1.27733	0.000465224	0.193991	0.99996
H2-T24	histocompatibility 2, T region locus 24	-0.00354222	0.999947	1.24827	0.000396555	-0.143507	0.99996
Uba7	ubiquitin-like modifier activating enzyme 7	-0.151794	0.999947	1.24501	0.00249548	0.203939	0.99996
Lgals9	lectin, galactose binding, soluble 9	-0.0316491	0.999947	1.2435	0.000100112	0.349013	0.951857
Slfn5	schlafen 5	0.104118	0.999947	1.23487	0.000258074	0.0685807	0.99996
Fcgr1	Fc receptor, IgG, high affinity I	-0.282726	0.999947	1.22538	0.00874065	0.589988	0.950948
Psmb8	proteasome (prosome, macropain) subunit, beta type 8 (large multifunctional peptidase 7)	-0.353013	0.999947	1.22518	0.00385165	0.753894	0.679485
Psmb9	proteasome (prosome, macropain) subunit, beta type 9 (large multifunctional peptidase 2)	-0.638983	0.999947	1.22449	0.0340727	0.917556	0.708807
Tnfsf10	tumor necrosis factor (ligand) superfamily, member 10	-0.2005	0.999947	1.20719	0.00149759	0.234933	0.99996
Gvin2	GTPase, very large interferon inducible, family member 2	-0.0334803	0.999947	1.19951	0.046074	0.822061	0.886265
Cmpk2	cytidine monophosphate (UMP-CMP) kinase 2, mitochondrial	0.0743588	0.999947	1.19744	0.000192679	-0.0509357	0.99996
Irf1	interferon regulatory factor 1	-0.19876	0.999947	1.19627	0.00168516	0.257149	0.99996
Tlr3	toll-like receptor 3	0.0298423	0.999947	1.19447	0.000326008	0.121333	0.99996
Siglec1	sialic acid binding Ig-like lectin 1, sialoadhesin	0.126217	0.999947	1.17885	0.0113808	0.328892	0.99996
BC147527	cDNA sequence BC147527	-0.175847	0.999947	1.17354	0.0411812	0.20552	0.99996
Socs1	suppressor of cytokine signaling 1	0.0948461	0.999947	1.16969	0.00453763	0.911989	0.558395
Ifi203	interferon activated gene 203	-0.156108	0.999947	1.16503	0.00285831	0.209879	0.99996
Slfn10-ps	schlafen 10, pseudogene	-0.108283	0.999947	1.16124	0.0217828	-0.038629	0.99996
Ifi35	interferon-induced protein 35	-0.0606069	0.999947	1.15626	0.00237547	0.306934	0.99996
Slfn2	schlafen 2	-0.0963589	0.999947	1.14434	0.00736303	0.254642	0.99996
Nmi	N-myc (and STAT) interactor	-0.145863	0.999947	1.12499	0.000399702	0.216658	0.99996
Gm38825	predicted gene, 38825	0.077378	0.999947	1.11762	0.0332885	-0.191447	0.99996
Sp110	Sp110 nuclear body protein	-0.255217	0.999947	1.1063	0.000477874	0.283664	0.99996
Ifi209	interferon activated gene 209	-0.134071	0.999947	1.09018	0.00193599	0.123756	0.99996
Epsti1	epithelial stromal interaction 1 (breast)	-0.0937367	0.999947	1.08914	0.025551	0.633054	0.917517
B2m	beta-2 microglobulin	-0.283751	0.999947	1.07771	0.01518	0.990438	0.423107
Ifit1bl1	interferon induced protein with tetratricpeptide repeats 1B like 1	-0.490313	0.999947	1.07288	0.0303247	0.156051	0.99996
Znfx1	zinc finger, NFX1-type containing 1	0.0403434	0.999947	1.06207	0.000632143	0.158969	0.99996
Mndal	myeloid nuclear differentiation antigen like	-0.0984288	0.999947	1.05823	0.0241623	0.202912	0.99996
Plscr2	phospholipid scramblase 2	-0.0305681	0.999947	1.05427	0.00312197	0.305983	0.99996
Slfn9	schlafen 9	0.129646	0.999947	1.0521	0.0108724	0.360959	0.996321
Trim12c	tripartite motif-containing 12C	-0.150671	0.999947	1.02308	0.00772915	0.186172	0.99996
Oas1c	2'-5' oligoadenylate synthetase 1C	-0.263841	0.999947	1.01118	0.00277396	0.122915	0.99996
LOC118567539	NA	-0.134889	0.999947	-1.01452	0.0119783	-0.323445	0.993966
Cyp1a2	cytochrome P450, family 1, subfamily a, polypeptide 2	-0.0319145	0.999947	-1.02059	0.000150982	-0.295773	0.942823
Serpinb7	serine (or cysteine) peptidase inhibitor, clade B, member 7	0.107391	0.999947	-1.02683	0.00354399	-0.0889939	0.99996
Nat8	N-acetyltransferase 8 (GCN5-related)	-0.0369441	0.999947	-1.03285	0.0191573	-0.145269	0.99996
Gldn	gliomedin	0.125591	0.999947	-1.03455	0.00013219	-0.247741	0.990003
Olfr686	NA	-0.0698442	0.999947	-1.03672	0.0311393	-0.438965	0.993966
Slc9a3	solute carrier family 9 (sodium/hydrogen exchanger), member 3	-0.0633926	0.999947	-1.06934	0.00136776	-0.16979	0.99996
Tmem211	NA	-0.0795315	0.999947	-1.07035	0.00122354	-0.194684	0.99996
Olfr972	NA	-0.00509285	0.999947	-1.08432	0.00124635	-0.514714	0.798338
Olfr808	NA	-0.235013	0.999947	-1.10853	0.0235184	-0.437477	0.993966
Hs3st6	heparan sulfate (glucosamine) 3-O-sulfotransferase 6	-0.0759589	0.999947	-1.12368	0.0038829	0.0854432	0.99996
Aldh1a7	aldehyde dehydrogenase family 1, subfamily A7	0.0567604	0.999947	-1.1327	0.000318779	-0.253264	0.999062
Sult1c1	sulfotransferase family, cytosolic, 1C, member 1	-0.300746	0.999947	-1.13509	0.000813762	-0.178136	0.99996
Slc22a20	solute carrier family 22 (organic anion transporter), member 20	-0.218615	0.999947	-1.13817	0.003616	-0.0861153	0.99996
Ugt2a2	UDP glucuronosyltransferase 2 family, polypeptide A2	-0.27256	0.999947	-1.14967	8.28953e-05	-0.203011	0.99996
Olfr816	NA	-0.101637	0.999947	-1.1573	0.00775771	-0.843674	0.558395
Acsm3	acyl-CoA synthetase medium-chain family member 3	-0.125451	0.999947	-1.20033	0.000155699	-0.222596	0.99996
Arhgap40	Rho GTPase activating protein 40	-0.0829719	0.999947	-1.20209	8.28953e-05	0.112626	0.99996
Gchfr	GTP cyclohydrolase I feedback regulator	-0.0580493	0.999947	-1.2051	0.000840271	0.0494794	0.99996
Olfr665	NA	-0.145287	0.999947	-1.20569	0.00610716	-0.356607	0.99996
Olfr805	NA	0.132393	0.999947	-1.20708	0.0145827	-0.0607714	0.99996
Anks4b	ankyrin repeat and sterile alpha motif domain containing 4B	-0.110058	0.999947	-1.2261	0.00208329	-0.372287	0.977615
Gm38660	predicted gene, 38660	-0.173887	0.999947	-1.22617	0.00316611	0.152082	0.99996
Sec14l2	SEC14-like lipid binding 2	-0.0839576	0.999947	-1.29406	9.07455e-05	-0.24258	0.99996
Kcnj5	potassium inwardly-rectifying channel, subfamily J, member 5	0.0988127	0.999947	-1.31713	0.000726989	-0.384631	0.962161
Ugt2a1	UDP glucuronosyltransferase 2 family, polypeptide A1	-0.202881	0.999947	-1.3305	9.07455e-05	-0.229575	0.99996
Gal3st2c	galactose-3-O-sulfotransferase 2C	-0.203932	0.999947	-1.35322	0.00011782	-0.343331	0.951857
Olfr657	NA	-0.128745	0.999947	-1.35538	0.0255477	-1.23281	0.522626
Aox2	aldehyde oxidase 2	-0.101149	0.999947	-1.36648	0.000280109	-0.402096	0.953887
Dpys	dihydropyrimidinase	0.131417	0.999947	-1.37872	0.00775998	-0.212359	0.99996
Muc2	mucin 2	-0.400518	0.999947	-1.38734	0.0203482	-0.593661	0.936707
Gm10548	ribosomal protein L29 pseudogene	-0.148178	0.999947	-1.40987	0.00149759	0.0767835	0.99996
LOC118568386	uncharacterized LOC118568386	-0.274122	0.999947	-1.43715	0.0294633	-0.266865	0.99996
Olfr806	NA	-0.00623835	0.999947	-1.45196	0.0032769	-0.654805	0.85579
Gm46871	predicted gene, 46871	-0.431534	0.999947	-1.4632	0.0270056	-0.605996	0.970501
Otx2os1	orthodenticle homeobox 2 opposite strand 1	-0.227125	0.999947	-1.48406	0.00144339	-0.13202	0.99996
Olfr809	NA	-0.0547121	0.999947	-1.50868	0.0371918	-1.13112	0.696311
Olfr667	NA	0.142876	0.999947	-1.54483	0.0192063	-0.389407	0.99996
Gm36543	predicted gene, 36543	-0.24255	0.999947	-1.54826	0.0474004	0.211893	0.99996
Sec14l3	SEC14-like lipid binding 3	-0.00905004	0.999947	-1.55754	0.000462565	-0.370771	0.99996
Slc5a11	solute carrier family 5 (sodium/glucose cotransporter), member 11	-0.0167504	0.999947	-1.56026	0.000632143	-0.295253	0.99996
Olfr818	NA	-0.565122	0.999947	-1.58479	0.00191092	0.0327012	0.99996
Oprk1	opioid receptor, kappa 1	-0.012036	0.999947	-1.60738	0.000652635	-0.362557	0.996321
Fgf20	fibroblast growth factor 20	-0.0932839	0.999947	-1.67336	0.0107824	-0.208937	0.99996
Olfr770	NA	-0.140505	0.999947	-1.67385	0.0118678	-0.545393	0.99996
Gm33201	predicted gene, 33201	0.1212	0.999947	-1.69228	0.00775771	-0.303816	0.99996
Gal3st2b	galactose-3-O-sulfotransferase 2B	-0.266375	0.999947	-1.8215	0.00327848	-0.390506	0.99996
Olfr1308	NA	-0.330428	0.999947	-1.87012	0.01518	-0.388371	0.99996
Cyp4f40	cytochrome P450, family 4, subfamily f, polypeptide 40	-0.405043	0.999947	-1.87235	0.00362311	-0.218117	0.99996
Gal3st2	galactose-3-O-sulfotransferase 2	-0.178322	0.999947	-1.92619	0.000177836	-0.226133	0.99996
Gm12223	predicted gene 12223	-0.358897	0.999947	-1.98632	0.0312661	-0.487032	0.99996
Gm9564	predicted gene 9564	-0.3323	0.999947	-2.0341	0.000119468	0.330933	0.99996
Sult6b1	sulfotransferase family, cytosolic, 6B, member 1	0.312413	0.999947	-2.07487	0.0027453	-0.462758	0.99996
Cyp2g1	cytochrome P450, family 2, subfamily g, polypeptide 1	-0.0130348	0.999947	-2.09748	0.000372188	-0.426228	0.99996
C9	complement component 9	-0.161567	0.999947	-2.1278	0.0107824	-0.719825	0.993966
Tex33	testis expressed 33	0.441024	0.999947	-2.16656	0.000919575	-0.221211	0.99996
